# Shifts in diversification influence rates of song evolution in honeyeaters

**DOI:** 10.1101/2023.06.27.546781

**Authors:** Eleanor M. Hay, Steven L. Chown, Matthew D. McGee

## Abstract

Birdsongs are acoustic signals that can play a role in sexual selection. Despite the established role of birdsong in selection and reproductive isolation at microevolutionary scales, the macroevolutionary relationships between song evolution and clade diversification remain largely unexplored. We test the hypothesis that shifts in diversification influence rates of song evolution in honeyeaters, a diverse clade of songbirds restricted to Australasia. Using a song dataset for 163 honeyeater species, we identify lineage-specific shifts in diversification, and test the influence of these shifts on song evolution with state-dependent, relaxed, multivariate Brownian motion models. We also explore the underlying patterns of song evolution and phylogenetic signal of song. Shifts to lower rates of diversification are associated with lower rates of song evolution. This suggests the two factors are correlated, but is contrary to expectations that elevated rates of diversification will be associated with elevated rates of song evolution. We also found that song follows a punctuated mode of evolution, implying that birdsong has an important role in speciation events, although this signal likely erodes over time and is subject to phylogenetic constraints.
