## Supplementary material for "Shifts in diversification influence rates of song evolution in honeyeaters": Tables S1-S4

### Sheet: Overview
Supplementary tables for: Shifts in diversification influence rates of song evolution in honeyeaters
Table S1. Honeyeater song dataset
Table S2. Summary of MuSSCRat model results
Table S3. Fit of evolutionary models for modeling song evolution (Kappa vs BM models)
Table S4. Phylogenetic signal of song traits

### Sheet: Table S1
Table S1. Honeyeater song dataset
species	Peak Frequency (Hz)	Maximum Frequency (Hz)	Minimum Frequency (Hz)	Pace (number of notes/song duration in seconds)	Frequency Bandwidth (Hz)
Acanthagenys_rufogularis	2141.3	3264.16	1542.97	4.96311	1721.19
Acanthorhynchus_superciliosus	4125	5671.88	2156.25	5.94823	3515.62
Acanthorhynchus_tenuirostris	4527.86	5937.96	3605.92	7.41674	2332.03
Anthochaera_carunculata	1634.77	3256.2	1030.52	5.01494	2225.68
Anthochaera_chrysoptera	1934.91	4830.03	950.684	4.9895	3879.35
Anthochaera_lunulata	1705.08	4414.75	1163.53	5.0449	3251.22
Anthochaera_paradoxa	2906.25	6703.12	1031.25	6.25233	5671.88
Anthochaera_phrygia	2024.12	3316.11	990.528	3.8804	2325.59
Anthornis_melanura	2262.56	3383.24	1302.37	4.70955	2080.87
Ashbyia_lovensis	3531.45	3875.98	3014.65	13.3803	861.329
Bolemoreus_frenatus	3144.1	4636.69	2165.42	6.0906	2471.28
Bolemoreus_hindwoodi	4489.45	6295.9	2503.12	8.33223	3792.77
Caligavis_chrysops	3244.37	4388.75	1655.68	5.89666	2733.07
Caligavis_obscura	2960.45	6342.77	2123.14	4.25369	4219.63
Caligavis_subfrenata	3099.38	4838.32	1747.03	7.78322	3091.29
Certhionyx_variegatus	3401.07	3493.55	3200.49	2.27783	293.066
Cissomela_pectoralis	2842.38	3359.18	1464.26	6.73359	1894.92
Conopophila_albogularis	5220.41	6327.54	2237.11	4.37724	4090.43
Conopophila_rufogularis	3617.58	5598.63	1464.26	5.82977	4134.38
Conopophila_whitei	3875.98	5857.03	3273.05	11.4679	2583.98
Entomyzon_cyanotis	2388.53	3109.15	1254.16	0.950194	1854.99
Epthianura_albifrons	3761.13	4048.24	1579.1	5.61188	2469.14
Epthianura_crocea	3496.29	3914.36	3104.88	7.08667	809.472
Epthianura_tricolor	4183.74	4905.18	3423.63	10.1005	1481.54
Foulehaio_carunculatus	2125.05	3409.57	1026.71	2.71941	2382.86
Foulehaio_procerior	2675.51	3897.34	1088.59	3.7414	2808.75
Foulehaio_taviunensis	3000	3562.5	937.5	2.0952	2625
Gavicalis_fasciogularis	2698.24	3374.71	1208.5	6.81862	2166.21
Gavicalis_versicolor	2110.08	2918.32	1053.52	6.78658	1864.8
Gavicalis_virescens	2400	2850	1312.5	11.5793	1537.5
Gliciphila_melanops	2704.35	3437.4	1740.53	4.36781	1696.88
Glycichaera_fallax	3186.91	3445.31	2583.98	3.94319	861.328
Glycifohia_notabilis	1981.06	3359.18	1205.86	0.785652	2153.32
Glycifohia_undulata	1685.45	1906.49	893.701	2.03044	1012.79
Grantiella_picta	3237.23	3754.1	1817.8	2.68417	1936.3
Guadalcanaria_inexpectata	3531.45	5426.37	1808.79	3.17058	3617.58
Gymnomyza_aubryana	1894.92	2756.25	430.664	0.832247	2325.59
Gymnomyza_brunneirostris	1701.27	2342.28	766.406	3.13382	1575.88
Gymnomyza_samoensis	1866.21	2670.12	717.773	2.2897	1952.34
Gymnomyza_viridis	1894.92	3617.58	1033.59	3.73585	2583.98
Lichenostomus_cratitius	2683.01	3992.87	1251.56	6.45102	2741.31
Lichenostomus_melanops	3281.25	3843.75	1125	2.54972	2718.75
Lichmera_alboauricularis	5081.84	6976.76	2239.45	4.3535	4737.31
Lichmera_argentauris	2756.25	3445.31	1636.52	6.68567	1808.79
Lichmera_flavicans	2325.59	2928.52	2067.19	4.662	861.328
Lichmera_incana	2756.25	3215.62	1550.39	7.33148	1665.23
Lichmera_indistincta	3226.88	4994.38	2079.67	8.54056	2914.72
Lichmera_limbata	2899.8	3904.69	2124.61	6.50671	1780.08
Lichmera_lombokia	6287.69	8182.62	3703.71	2.66973	4478.91
Lichmera_monticola	2812.5	5250	1500	5.42643	3750
Lichmera_notabilis	4392.77	6718.36	2583.98	4.42968	4134.38
Lichmera_squamata	3656.25	4312.5	2390.62	14.888	1921.88
Manorina_flavigula	2807.23	3123.93	2009.18	9.8669	1114.75
Manorina_melanocephala	2522.66	3080.86	2243.95	2.61787	836.914
Manorina_melanophrys	2825	6600	2765.04	2.61811	3834.96
Manorina_melanotis	3703.71	5167.97	1550.39	3.44764	3617.58
Meliarchus_sclateri	947.461	1119.73	861.328	3.09291	258.399
Melidectes_belfordi	2411.43	4301.51	1442.29	2.45032	2859.23
Melidectes_foersteri	1808.79	2670.12	1119.73	3.77109	1550.39
Melidectes_leucostephes	2625	3843.75	1218.75	3.76105	2625
Melidectes_ochromelas	1971.09	2752.73	1622.75	4.67628	1129.98
Melidectes_rufocrissalis	2671.88	6796.88	1312.5	3.77504	5484.38
Melidectes_torquatus	2107.91	3418.95	1396	8.3792	2022.95
Melilestes_megarhynchus	3187.5	4031.25	1593.75	3.88858	2437.5
Melionyx_fuscus	3100.78	3703.71	2325.59	4.78938	1378.12
Meliphacator_provocator	2756.25	3014.65	1205.86	1.51194	1808.79
Meliphaga_aruensis	3014.65	4220.51	2325.59	3.14352	1894.92
Meliphaga_lewinii	2275.31	2764.31	1607.2	9.65553	1157.11
Meliphaga_notata	3229.96	3638.06	2009.34	2.15429	1628.73
Melipotes_ater	2497.85	5857.03	1205.86	2.70145	4651.17
Melipotes_fumigatus	2718.75	5062.5	1593.75	1.19072	3468.75
Melipotes_gymnops	2583.98	3100.78	1378.12	0.539566	1722.66
Melithreptus_affinis	3335.45	4043.55	2162.4	4.26778	1881.15
Melithreptus_albogularis	4547.23	5356.73	4052.79	6.21925	1303.94
Melithreptus_brevirostris	4538.97	5454.78	2870.51	14.6798	2584.28
Melithreptus_chloropsis	6201.56	6890.62	3014.65	3.3415	3875.98
Melithreptus_gularis	2781.25	3875	2468.75	4.24646	1406.25
Melithreptus_lunatus	2250	2343.75	1781.25	5.3205	562.5
Melithreptus_validirostris	3781.25	6625	2968.75	8.21393	3656.25
Microptilotis_albonotatus	4500	4781.25	1875	5.26926	2906.25
Microptilotis_analogus	3750	3843.75	1593.75	4.36745	2250
Microptilotis_cinereifrons	4048.24	4220.51	3273.05	5.61167	947.461
Microptilotis_flavirictus	2062.5	4031.25	1875	5.067	2156.25
Microptilotis_gracilis	2812.5	3375	2531.25	7.15054	843.75
Microptilotis_imitatrix	2812.5	3281.25	1781.25	3.23167	1500
Microptilotis_orientalis	2670.12	2842.38	2067.19	4.90376	775.195
Microptilotis_vicina	3273.05	3273.05	2153.32	3.93236	1119.73
Myza_sarasinorum	4737.31	6459.96	1291.99	2.12858	5167.97
Myzomela_adolphinae	5081.84	8527.15	4306.64	7.04308	4220.51
Myzomela_albigula	3273	3789.84	1550.39	4.806	2239.45
Myzomela_blasii	7751.95	7924.22	7235.16	16.0772	689.063
Myzomela_boiei	3919.04	4220.51	3014.65	15.7555	1205.86
Myzomela_caledonica	4220.51	5254.1	2411.72	4.06548	2842.38
Myzomela_cardinalis	4726.56	6222.27	3143.16	6.44817	3079.1
Myzomela_chloroptera	3889.45	6956.84	3030.61	8.81439	3926.22
Myzomela_dammermani	6574.8	8957.81	3847.27	3.50034	5110.55
Myzomela_eichhorni	6373.83	7751.95	3445.31	4.57509	4306.64
Myzomela_erythrocephala	5254.1	6158.5	3100.78	4.65517	3057.72
Myzomela_irianawidodoae	5256.05	7694.14	3654.1	6.96927	4040.04
Myzomela_jugularis	7321.29	7708.89	4780.37	4.60699	2928.52
Myzomela_kuehni	6656.25	7593.75	6187.5	8.90869	1406.25
Myzomela_lafargei	6890.62	7838.09	4478.91	3.51031	3359.18
Myzomela_melanocephala	6459.96	10249.8	4565.04	5.0882	5684.77
Myzomela_obscura	5736.81	7139.97	3420.6	6.74148	3719.37
Myzomela_pammelaena	3617.58	5167.97	2325.59	4.31383	2842.38
Myzomela_prawiradilagae	6718.36	7562.46	6201.56	9.6548	1360.9
Myzomela_rosenbergii	6583.69	8208.89	3205.57	10.7175	5003.31
Myzomela_rubratra	4094.92	5528.12	2727.73	3.96185	2800.39
Myzomela_sanguinolenta	4731.53	6142.72	3769.35	6.69722	2373.37
Myzomela_tristrami	6115.43	7493.56	4392.77	2.16228	3100.78
Myzomela_vulnerata	7192.09	7838.09	6675.29	7.55048	1162.79
Myzomela_wakoloensis	6546.09	7149.02	3789.84	10.7411	3359.18
Nesoptilotis_flavicollis	1455.35	1641.33	808.242	9.25166	833.086
Nesoptilotis_leucotis	1982.23	2681.18	1110.35	3.93482	1570.83
Oreornis_chrysogenys	2062.5	2625	1125	15.8856	1500
Philemon_albitorques	1076.66	4608.11	645.996	4.42048	3962.11
Philemon_argenticeps	2670.12	3014.65	1291.99	4.45752	1722.66
Philemon_buceroides	1469.42	2298.52	896.851	2.08945	1401.67
Philemon_citreogularis	1706.25	2831.25	918.75	2.73122	1912.5
Philemon_cockerelli	2670.12	4048.24	1378.12	2.04876	2670.12
Philemon_corniculatus	1734.37	3522.87	1130.91	4.3988	2391.96
Philemon_diemenensis	1808.79	3273.05	775.195	2.29071	2497.85
Philemon_fuscicapillus	1521.56	2308.95	893.789	1.41195	1415.16
Philemon_inornatus	1923.63	2784.96	1033.59	3.68734	1751.37
Philemon_kisserensis	2583.98	3273.05	1464.26	2.48624	1808.79
Philemon_meyeri	1860.84	2488.77	1569.92	3.40486	918.847
Philemon_moluccensis	1636.52	2583.98	1291.99	1.24851	1291.99
Philemon_novaeguineae	1362.6	1809.13	762.158	1.45586	1046.97
Philemon_plumigenis	1483.79	2787.7	891.797	2.24584	1895.9
Philemon_subcorniculatus	1464.26	1808.79	1378.12	5.40541	430.664
Philemon_yorki	1497.3	3475.43	860.391	3.23287	2615.04
Phylidonyris_niger	3316.11	5038.77	1851.86	7.54981	3186.91
Phylidonyris_novaehollandiae	3656.25	7781.25	2437.5	4.21793	5343.75
Phylidonyris_pyrrhopterus	3536.82	6463.57	2063.57	8.86413	4400
Plectorhyncha_lanceolata	2063.17	2431.64	1393.19	5.17088	1038.45
Prosthemadera_novaeseelandiae	2290.25	6818.94	1013.38	4.2769	5805.56
Ptiloprora_erythropleura	3445.31	3789.84	2239.45	1.58629	1550.39
Ptiloprora_guisei	3699.02	4730.13	2377.73	3.27105	2352.39
Ptiloprora_mayri	2928.52	3531.45	2583.98	0.722987	947.461
Ptiloprora_meekiana	3183.4	3867.48	2522.17	4.14425	1345.31
Ptiloprora_perstriata	4083.4	4928.71	2202.54	3.5327	2726.17
Ptilotula_flavescens	3093.75	3468.75	1500	3.77453	1968.75
Ptilotula_fusca	2750	4062.5	1656.25	9.57106	2406.25
Ptilotula_keartlandi	3165.38	3574.51	1722.66	2.49852	1851.86
Ptilotula_ornata	3468.75	3796.88	1500	9.5725	2296.88
Ptilotula_penicillata	3033.4	4326.86	1575.29	6.87032	2751.56
Ptilotula_plumula	3273.05	3789.84	1205.86	4.74834	2583.99
Purnella_albifrons	3112.5	4425	1378.46	14.568	3046.54
Pycnopygius_cinereus	3014.65	3273.05	1636.52	3.49239	1116.8
Pycnopygius_ixoides	2067.19	3273.05	1636.52	7.11997	3224.5
Pycnopygius_stictocephalus	2372.17	2861.13	1696.58	3.67362	1164.55
Ramsayornis_fasciatus	2812.5	5531.25	2343.75	8.48496	3187.5
Ramsayornis_modestus	3964.6	5534.18	1983.45	4.19936	3550.73
Stomiopera_flava	3155.86	3376.29	1934.65	4.24677	1441.64
Stomiopera_unicolor	2750	3312.5	1562.5	5.65322	1750
Stresemannia_bougainvillei	3273.05	3359.18	1722.66	5.31256	1636.52
Sugomel_niger	3510.55	3539.26	3421.88	2.58209	117.383
Territornis_albilineata	2885.45	3143.85	2024.12	1.1001	1119.73
Territornis_fordiana	2583.98	3445.31	1722.66	3.26682	1722.66
Territornis_reticulata	5713.48	6919.34	2095.9	6.42868	4823.44
Trichodere_cockerelli	2411.72	4306.64	2239.45	5.10353	2067.19
Xanthotis_flaviventer	2643.9	2980.22	1422.66	2.80207	1557.57
Xanthotis_macleayanus	3383.79	4383.98	1842.33	4.51934	2541.65

### Sheet: Table S2
Table S2. MuSSCRat model results, testing the influence of shifts in diversification on rates of song evolution.
5 rate shifts prior
	mean	median	MAP	quantile_2.5	quantile_97.5
Zeta 1	1.82691	1.83687	1.85531	1.68739	1.90882
Zeta 2	0.173095	0.163128	0.144665	0.0911828	0.312616
10 rate shifts prior
	mean	median	MAP	quantile_2.5	quantile_97.5
Zeta 1	1.81668	1.82898	1.8531	1.66014	1.90964
Zeta 2	0.183323	0.171027	0.146899	0.0903577	0.339861
15 rate shifts prior
	mean	median	MAP	quantile_2.5	quantile_97.5
Zeta 1	1.80763	1.82322	1.8478	1.63164	1.90709
Zeta 2	0.192374	0.176778	0.152229	0.0929128	0.368362

### Sheet: Table S3
Table S3. Fit of different evolutionary models and kappa estimates for each of the song variables
Peak frequency
	Brownian motion	Kappa
AIC	-150.238	-187.676
AICc	-150.163	-187.525
MLKappa	LowerCI	UpperCI
0.351699	0.119749	0.571481
Maximum frequency
	Brownian motion	Kappa
AIC	-94.9733	-140.59
AICc	-94.8983	-140.439
MLKappa	LowerCI	UpperCI
0.335622	0.119948	0.542312
Minimum frequency
	Brownian motion	Kappa
AIC	-143.593	-166.411
AICc	-143.518	-166.261
MLKappa	LowerCI	UpperCI
0.497726	0.269059	0.708579
Song bandwidth
	Brownian motion	Kappa
AIC	122.575	80.1021
AICc	122.65	80.2531
MLKappa	LowerCI	UpperCI
0.460008	0.279351	0.630458
Song pace
	Brownian motion	Kappa
AIC	76.4047	39.4658
AICc	76.4797	39.6167
MLKappa	LowerCI	UpperCI
0.379065	0.152486	0.590648

### Sheet: Table S4
Table S4. Phylogenetic signal of song traits
trait	phylogenetic signal (lambda)	logL (lambda)	LR (lambda=0)	P-value (based on LR test)
log_PeakFreq	0.754527	107.117	113.758	1.47204e-26
log_MaxFreq	0.578176	92.0919	62.4388	2.74859e-15
log_MinFreq	0.922225	90.625	145.688	1.51902e-33
log_FreqBandwidth	0.306341	-13.427	3.15033	0.0759115
Pace	0.656108	-3.95929	29.9138	4.51675e-08
